# Transcriptome analysis and connectivity mapping of *Cissampelos pareira* L. provides molecular links of ESR1 modulation to viral inhibition

**DOI:** 10.1101/2021.02.17.431579

**Authors:** Madiha Haider, Dhwani Dholakia, Aleksha Panwar, Parth Garg, Atish Gheware, Dayanidhi Singh, Khushboo Singhal, Shaunak A Burse, Surekha Kumari, Anmol, Arjun Ray, Guruprasad R. Medigeshi, Upendra Sharma, Bhavana Prasher, Mitali Mukerji

## Abstract

Bioactive fractions or compounds obtained from medicinal plants have been used for the treatment of multiple diseases. This effect could be due to common pathways underlying these conditions that are targeted by such medicines. In this study, we explored the molecular basis of action of one such herbal formulation *Cissampelos pareira*, used for the treatment of female hormone disorders and fever. Genome-wide expression studies on MCF7 cell lines treated with Cipa extract were carried out using Affymetrix arrays. Transcriptome analysis revealed a downregulation of signatures of estrogen response governed by estrogen receptor α (ERα). Molecular docking analysis identified 38 constituent molecules in Cipa that potentially bind (ΔG< -7.5) with ERα at the same site as estrogen. Cipa transcriptome signatures show high positive connectivity (https://clue.io/) scores with protein translation inhibitors such as emetine (score: 99.61) and knockdown signatures of genes linked to the antiviral response such as ribosomal protein RPL7 (score: 99.92), which is also an ERα coactivator. Cipa exhibits antiviral activity in dengue infected MCF7 cells that is decreased upon ESR1 (estrogen receptor 1) gene knockdown. This approach reveals a novel pathway involving ESR1-RPL7 axis that could be a potential target in dengue viral infection.
