## Supplementary File 1 for "Transcriptome analysis and connectivity mapping of *Cissampelos pareira* L. provides molecular links of ESR1 modulation to viral inhibition"

### Sheet: DEG_Cipa
500µg			1000µg
Up regulated	Down regulated		Up regulated	Down regulated
CYP1A1	RNU6-813P		CYP1A1	RNU6-813P
PSG5	GFRA1		PSG5	GFRA1
TGFB2	STC1		TGFB2	STC1
ALDH1A3	GNA14		PSG1	SCD
PSG9	AIF1L		ALDH1A3	MBOAT1
PSG4	KIAA1324		PSG9	CTB-33O18.1
PSG1	SFXN2		PSG8	SFXN2
PSG8	PCDHB3		ANXA1	MGP
NTN4	MAN1A1		PSG4	MUC5B
RND3	TRAV30		CLDN1	TRAV30
SPRR1A	GSTM4		NTN4	MUC5B
ANXA1	KIAA1324		KLF10	FAM210B
TFPI	SERPINA3		RND3	GSTM4
TAGLN	CCNG1		TFPI	METTL7B
S1PR3	METTL7B		ABCG2	XBP1
FLRT3	SCUBE2		AJUBA	LOC284379
AJUBA	SCD		FLRT3	PCDHB3
CLDN1	MBOAT1		DUSP4	AIF1L
MB21D2	FAM210B		PGM2L1	LOC400768
ST3GAL1	GLA		DSC2	LOC400768
ZSCAN12P1	LOC400768		ABCG2	FAM117B
ABCG2	ADCY1		SPRR1A	RNU1-120P
ANXA3	LOC100506100		CYP1B1	MAPT
CYP1B1	LINC00263		CYP1B1	GNA14
DUSP4	PCDHB8		TNFAIP3	LINC00263
EPAS1	MYB		TIAM2	GLA
MYO1B	OR10D3		HES1	SCUBE2
DHRS3	SLC39A6		ARRDC4	LOC100506100
HES1	SGK3		TBX3	SPDEF
SLC7A5	MYB		EPHA4	MYB
SLC3A2	MGP		S1PR3	KIAA1324
CYP1B1	XBP1		CDK6	CRTAP
DSC2	PHTF1		EPAS1	LOC400768
EPHA4	CTB-33O18.1		ST3GAL1	SKP2
TUFT1	LMBR1		ZSCAN12P1	SERPINA3
ABCG2	MYB		MB21D2	CDON
HES1	ELOVL2		TUFT1	MGP
NRP1	FAXDC2		FBXO32	LMBR1
MYH9	SKP2		TAGLN	MAPT
PGM2L1	LINC01016		ENC1	RP11-95P13.1
LIMA1	NBPF6		SOX4	HSPA8
ZBTB21	PHKA2		LIMA1	OR8G2
ABCC2	NUCB2		KLF6	SLC39A6
LMCD1	PDIA4		HES1	EMP2
SLC3A2	LOC389831		SULF1	MIR4653
ENC1	RP11-479J7.2		HIST1H4H	RNVU1-15
PSG3	PCYOX1		ANXA3	ADCY1
ARRDC4	SLC24A3		RAB32	ADAMTS19-AS1
ALOXE3	KDELR3		NRP1	LRP8
CIART	LMBR1		MYO1B	MTMR4
FLVCR2	PRCP		CDRT1	ADAMTS19
KLF6	RAB30		KMO	KIAA1324
DUSP10	CALCR		EMP1	FAXDC2
XX-C2158C6.1	TMEM14A		ABCC2	PGR
ST3GAL1	NBPF6		TXNIP	RNA5SP104
HIST1H4H	NBPF4		ARHGAP29	SLC24A3
MRPS10	LOC284379		MACC1	RAB31
RNF114	ART4		FBXW10	PCDHB8
TXNIP	ALDH6A1		ZNF827	MYB
PLXNA2	RET		PLA2G4C	MYB
SOX9	RHOBTB3		INHBB	MIR3143
IQGAP3	UBE4B		ZSCAN12P1	RP11-479J7.2
MYH9	CALR		SLC3A2	SNX10
GTF2IRD2P1	YIPF1		LMCD1	ELOVL2
NEDD9	MUC5B		RASEF	FAM122B
EPHA2	CMBL		MAP2	CMBL
EXPH5	EMP2		PPM1E	HLA-DRB1
NOB1	LRP8		ZBTB21	RNU6-171P
TNFAIP3	PCDHB16		DCLK2	SGCG
BAMBI	PRSS23		PSG3	CCNG1
AKIRIN2	RAB31		CTNNAL1	PTPLAD1
NEDD4L	MTMR4		SLC41A2	GPX8
EMP1	YIPF1		ZNF462	LINC01016
JAG1	KIAA2018		LAMA3	AGR3
TFPI	MUC5B		MYH9	KDELR3
PPM1E	INSIG1		GTF2IRD2P1	KLHDC3
SNW1	GPR137B		EPHA2	PRDX3
ARID5B	TCTN2		SLC7A5	MGAT5
WDR20	MANSC1		CRYBG3	DPYSL2
SRFBP1	RNU6-570P		PHC3	CHAF1B
SPTBN1	HSD17B7P2		CPEB2	LMBR1
CDKN2B	HIP1		IFRD1	LARGE-IT1
CRISPLD2	SCAI		TNFAIP3	PCDHB16
FAM175B	SLC10A7		DUSP10	SAMHD1
MAP2	TGFB1		KRT80	MSMB
NEDD4L	PDIA3		SPAG9	UBE4B
AKAP8L	PRRG4		FAM43A	RNU1-122P
TMEM40	FKBP11		LAMC2	GPX2
SAMD4A	SYTL5		SLC3A2	RET
MKLN1	KIAA0754		CLK1	CALCR
KIAA0513	ATP6V0A1		LPP	ACLY
PSG7	LOC100133315		ZBTB10	TCTN2
PER2	RNU12		MACC1	MUC5B
RRN3P2			TNS3	MAPT
TEX14			OPTN	RHOBTB3
ERRFI1			ALOXE3	PHKA2
PSG6			HMMR	OR10D3
NR1D2			NEDD4	PTDSS1
DPF2			SOX9	ART4
FNDC3B			UTRN	LINC00308
PSG10P			CAPN8	SGK3
GRIP1			FNIP1	ART4
SLC6A14			SAMD4A	CD9
GTF2IRD2P1			RIOK3	SAP30L
LAMA3			GTF2IRD2P1	LOC389831
PSG2			NR1D2	PBX1
COQ5			AKIRIN2	AGO1
DDX47			ST3GAL1	KCTD21-AS1
SPTBN1			GPR115	PDIA4
KLF6			JAG1	CA12
GPR115			SLC6A14	GLB1
NIFK			SPRR1A	SYTL5
NR3C1			IQGAP3	INSIG1
ARID5B			PSG6	ERGIC1
RRN3P2			TRPC1	NUCB2
MTMR6			PSPC1	RP11-392O17.1
RRN3			ACOT9	NDRG3
WHAMM			CNST	IDH1
SPTBN1			ARHGAP5	MLKL
RARG			AMER2	CROT
FBXL5			FAM169A	RNU1-85P
CDRT1			KLF6	ESR1
KRTAP5-AS1			LOC157562	FAM127C
SDE2			AHR	NBPF6
ARL4C			PSPC1	SORD
RNF169			PER2	PRSS23
SMAD3			MYO9A	SAP130
PLXNA2			MIR21	GFRA1
ZNF462			PTPN14	LOC100133315
COA7			SYDE2	AL132709.8
KLF10			ANKRD1	EI24
			KYNU	TMEM14A
			LONRF3	AL121578.2
			TMEM40	ZDHHC6
			CDK6	TMEM150C
			XX-C2158C6.1	ZNF618
			DHRS3	C1orf21
			PSG7	HLA-DRB5
			CLIP1	ZNF618
			STK17B	TMEM154
			NEDD4L	AL132709.5
			PLS1	DPY19L2P1
			TES	PARP1
			FNDC3B	CYP2J2
			VEGFC	CTD-2187J20.1
			EDN1	FAM127B
			EXPH5	NBPF4
			KIAA0513	MUC5B
			KIAA0922	YIPF1
			CIART	ARHGEF9
			NR1D1	RNU2-63P
			RCHY1	YIPF1
			NDC80	SCAI
			DAPP1	TSPAN6
			DST	PDK3
			CRISPLD2	MANSC1
			SLK	MAN1A1
			SAP30BP	UBL7
			C10orf12	BCL9
			USP15	RNVU1-6
			HCFC2	PRUNE
			PLXNA2	PCDHB2
			HSPB8	LINC01016
			MRPS10	GSTM4
			FRMD6	DCDC2
			TRIO	ST6GALNAC2
			LIPH	SMPDL3B
			DOCK11	ESR1
			ZC3H6	SQLE
			BCOR	LDLR
			YTHDC1	RBL2
			DDIT3	SUOX
			KLF10	LOC101928858
			MIR554	PRTG
			TJP2	TMEM164
			SCFD1	NBPF6
			RNU6-1045P	ZNF483
			SHISA2	SNUPN
			WHAMM	DSCAM-AS1
			AGAP11	PORCN
			NR3C1	EVL
			SAT1	RFX5
			DIAPH3	TMTC4
			MTMR6	NDRG3
			USP24	CDCA7
			MYH9	PGR
			RP11-465N4.4	MRPL16
			ARHGAP5	CRYZ
			CPEB4	TMEM198B
			ZNF160	DPYSL5
			KRTAP5-AS1	ZMYM3
			ICAM1	MGAT5
			EXPH5	TTLL5
			KIF20B	RP11-483I13.4
			NUFIP1	SELENBP1
			DCLK2	DSCAM-AS1
			POF1B	PRCP
			TRIO	LOC285593
			MIOS	CELSR2
			MIR22HG	ATAT1
			PER3	ATAT1
			YTHDC1	ATAT1
			GRIP1	ATAT1
			SNW1	PRKAR2B
			LOC101060510	LOC101928858
			FLVCR2	MALRD1
			RAP2B	ATAT1
			DIAPH3	ATAT1
			NR1D1	ATAT1
			FRK	KDELR1
			EHD4	RNA5SP109
			ARHGAP12	PAFAH1B3
			ARHGAP29	ETNK2
			ARL4C	AIF1L
			NEDD4L	PEBP1
			ALDH1A3	SCARB1
			LOC727916	LOC100133315
			RLF	FOLR1
			ZMYM5	ATP6V0A1
			ARID5B	PLBD1
			LNX2	FKBP11
			BMPR1B	DPYSL2
			DDX47	ANTXR1
			CCNYL1	TET1
			MEAF6	RAPGEFL1
			TRIM29	PCMTD2
			CAB39	CALCOCO1
			IKZF2	WDTC1
			RRAGC	KDM1B
			FAM63B	SLC10A7
			EXOC8	PLOD1
			GATA6	PDIA3
			STK38L	SORD
			GPNMB	HDAC8
			USP24	LOC285593
			TFPI	ZG16B
			IFNGR1	FAM168A
			CRY1	NUBPL
			SOX4	HIP1
			FNTA	SBK1
			RBM34	MED11
			SPTBN1	LINC00263
			FHDC1	RNA5SP188
			WDR20	UQCRC2
			TNIK	PHTF1
			AC099850.1	ACAT2
			KRTAP5-2	ATF6B
			SPTAN1	RBPMS
			RAET1L	WDR37
			RARG	PCDHB4
			EIF2AK3	ATP2C2
			RPS6KA3	SNHG6
			RP11-3B12.5	ATP2B4
			RRN3P2
			RRN3
			CRYBG3
			ZNF416
			CLIP1
			SAMD12-AS1
			FBXL5
			IRS2
			PHACTR2
			MKLN1
			BAMBI
			RRN3P2
			KDELC2
			SRFBP1
			PSG11
			CLK1
			PSG10P
			MIR22HG
			KPNA4
			CENPE
			CHD2
			SWAP70
			RPF1
			IFFO2
			PPARGC1B
			TTC9
			TXNRD1
			CKAP2L
			KIF11
			PLS3
			SPG11
			C10orf12
			AGPAT9
			NEK2
			FOXO3
			ZNF827
			CDKN2AIP
			PPM1D
			ZNF292
			KRTAP5-2
			LINC00312
			SMG1
			MYNN
			CHD2
			SH3GLB1
			ETS2
			ZBTB43
			CEBPZ
			GULP1
			PSG10P
			KLK6
			SAMD12-AS1
			MGEA5
			TRMT1L
			BRWD1
			PPP1R15B
			HIVEP2
			TYW5
			ARID5B
			PPL
			ZNF711
			DLL1
			TMEM45B
			AKAP8L
			ZNF75A
			FBXO32
			RP11-398M15.1
			HMCN1
			BRAF
			JUN
			RNF114
			DYNC1H1
			TRIM4
			CBR3-AS1
			BRAF
			ZBTB8A
			NEDD9
			ZNF622
			KIF18A
			LMO7
			PAWR
			SLC22A4
			COQ5
			TSC22D2
			RYBP
			HECTD4
			SDE2
			CDCA2
			STRA6
			MPZL3
			TRIB1
			STAG1
			RPL39P5
			CAST
			FBXL19-AS1
			STX3
			TRIM16
			KAL1
			SGMS2
			SPTBN1
			ZCCHC10
			KRCC1
			PRICKLE2-AS3
			RSF1
			TNKS
			ZNF776
			CDKL2
			RCOR1
			MEIS2
			ZNF461
			ZC3H12C
			ZNF772
			SIRT1
			TGFB2-AS1
			GADD45A
			TAS2R5
			FBXL19-AS1
			ERRFI1
			FBXO28
			MTSS1L
			CAPN2
			CXADR
			HIST2H4B
			PCF11
			HS6ST2
			NIFK
			EFNB2
			HIST2H4B
			ATAD2B
			GGNBP2
			PLXNA2
			KAT2B
			SAT1
			RNF169
			LATS2
			MYO1E
			PPP1R12A
			GRIP1
			FOPNL
			SSBP2
			MIER3
			CNTRL
			BHLHE41
			PNO1
			TMEM156
			JAG1
			ATAD2B
			LPP
			CAST
			RP4-669L17.2
			SMG1
			RCHY1
			GPSM2
			CCDC112
			ZNF143
			FAM43A
			FNTA
			MAFK
			PTPN12
			RP11-360F5.3
			LCOR
			MYNN
			RRN3P1
			RAB3GAP1
			PCLO
			KDM3A
			TRAPPC6B
			CDYL2
			ZFR
			PLD1
			ZNF14
			RNF19B
			NUF2
			CABLES1
			DOPEY2
			TYW5
			CNKSR3
			ITPKC
			UPF3B
			STK39
			RACGAP1P
			AEN
			TAS2R3
			ANKRD22
			ZCCHC8
			TRIP4
			DUSP14
			ITCH
			PLK2
			FAT1
			ALDH1A3
			CDK1
			CMAHP
			TJP2
			SCNN1G
			TAF4B
			NUSAP1
			SPTBN1
			BATF
			UBR5
			TERF2
			BAIAP2L1
			SCAF8
			ZNF268
			DNAJC6
			SLC22A5
			RASA3
			EIF4A1P2
			ZPR1
			ELL2
			ADK
			TPM1
			INPP4B
			SUSD1
			DEPDC1
			ZNF600
			SIK3
			TNRC6C
			STOM
			DTX3L
			ELF3
			SMAD3
			RDH13
			RACGAP1
			ADM
			SRP68
			RDH13
			RIT1
			TMEM65
			NFKB2
			ARHGEF38
			IDS
			MAP7D3
			CCNB1
			TNIK
			DCP1A
			TPX2
			SAP30BP
			RBMS1
			PALLD
			EHD4
			AC144568.2
			RANBP6
			ARHGAP10
			HLA-DQB1
			ZSWIM6
			ZCCHC10
			PMEPA1
			PICALM
			GRHL1
			TFAP2A
			FOXO3B
			CAST
			PPM1L
			CABLES1
			BIRC3
			RP11-496N12.6
			GABPB1
			ARRDC3
			MAML1
			CDR2
			NPR3
			TAP1
			LSMEM1
			MRPL47
			TANC2
			ZNF770
			OR7E14P
			LCORL
			ITPRIPL2
			ODC1
			LHFPL3-AS2
			FBXO5
			TBC1D12
			HECW2
			DTNA
			NT5E
			SHOC2
			BHLHE40
			FOSL2
			SPATA5L1
			CBR3-AS1
			KIF4A
			SPATS2L
			GTPBP4
			CPSF2
			SLC20A1
			TAP1
			TAP1
			TAP1
			TAP1
			TAP1
			SRGAP1
			RASGRP1
			PRPS1
			GPRC5A
			EFNA1
			KAT6A
			WSB1
			SCML2
			SFMBT2
			DDX21
			PHLPP1
			PLD6
			CAPN9
			DDX21
			FAM178A
			CRKL
			LOC151760
			SMC4
			TAP1
			TAP1
			GDAP1
			TNFRSF10A
			KCTD9
			IDI2-AS1
			DGCR8
			KIAA1217
			SBDSP1
			NVL
			CCDC162P
			NOB1
			PRPF38B
			MAP3K14
			ECT2
			FGF13
			SIK1
			KNSTRN
			F2RL1
			COQ10B
			PDE7A
			RHOU
			SPAG1
			PTPRJ
