## Supplementary File 2 for "Transcriptome analysis and connectivity mapping of *Cissampelos pareira* L. provides molecular links of ESR1 modulation to viral inhibition"

### Sheet: Knockdown 
ID	type	name	Cipa_Score		#Score = the score for MCF7 cell line
CGS001-6129	KD	RPL7	99.92
CGS001-55781	KD	RIOK2	99.92
CGS001-113451	KD	ADC	99.89
CGS001-55746	KD	NUP133	99.87
CGS001-100133941	KD	CD24	99.83
CGS001-5373	KD	PMM2	99.82
CGS001-7311	KD	UBA52	99.76
CGS001-899	KD	CCNF	99.71
CGS001-694	KD	BTG1	99.68
CGS001-6194	KD	RPS6	99.63
CGS001-6233	KD	RPS27A	99.63
CGS001-23223	KD	RRP12	99.58
CGS001-7494	KD	XBP1	99.58
CGS001-11325	KD	DDX42	99.57
CGS001-6241	KD	RRM2	99.5
CGS001-4482	KD	MSRA	99.5
CGS001-204	KD	AK2	99.35
CGS001-146540	KD	ZNF785	99.32
CGS001-79961	KD	DENND2D	99.24
CGS001-8738	KD	CRADD	99.07
CGS001-1508	KD	CTSB	98.97
CGS001-8892	KD	EIF2B2	98.95
CGS001-9966	KD	TNFSF15	98.95
CGS001-54512	KD	EXOSC4	98.89
CGS001-7026	KD	NR2F2	98.82
CGS001-64764	KD	CREB3L2	98.8
CGS001-324	KD	APC	98.71
CGS001-11343	KD	MGLL	98.71
CGS001-7546	KD	ZIC2	98.64
CGS001-1611	KD	DAP	98.55
CGS001-4172	KD	MCM3	98.21
CGS001-2171	KD	FABP5	98.2
CGS001-55011	KD	PIH1D1	98.11
CGS001-8678	KD	BECN1	98.08
CGS001-11044	KD	PAPD7	98.07
CGS001-115509	KD	ZNF689	98.01
CGS001-4637	KD	MYL6	97.99
CGS001-4651	KD	MYO10	97.98
CGS001-64783	KD	RBM15	97.92
CGS001-8312	KD	AXIN1	97.89
CGS001-142	KD	PARP1	97.88
CGS001-2230	KD	FDX1	97.82
CGS001-7533	KD	YWHAH	97.74
CGS001-978	KD	CDA	97.73
CGS001-10953	KD	TOMM34	97.62
CGS001-8022	KD	LHX3	97.53
CGS001-6428	KD	SRSF3	97.48
CGS001-58472	KD	SQRDL	97.43
CGS001-2280	KD	FKBP1A	97.42
CGS001-6207	KD	RPS13	97.34
CGS001-283455	KD	KSR2	97.26
CGS001-9146	KD	HGS	97.12
CGS001-4926	KD	NUMA1	96.94
CGS001-6857	KD	SYT1	96.9
CGS001-23476	KD	BRD4	96.89
CGS001-4790	KD	NFKB1	96.72
CGS001-1718	KD	DHCR24	96.47
CGS001-11331	KD	PHB2	96.41
CGS001-4695	KD	NDUFA2	96.32
CGS001-51053	KD	GMNN	96.29
CGS001-7840	KD	ALMS1	96.27
CGS001-6203	KD	RPS9	96.23
CGS001-4846	KD	NOS3	96.18
CGS001-501	KD	ALDH7A1	96.12
CGS001-5982	KD	RFC2	95.95
CGS001-3755	KD	KCNG1	95.93
CGS001-58477	KD	SRPRB	95.92
CGS001-9891	KD	NUAK1	95.81
CGS001-10465	KD	PPIH	95.8
CGS001-8649	KD	LAMTOR3	95.57
CGS001-3312	KD	HSPA8	95.55
CGS001-26128	KD	KIAA1279	95.51
CGS001-11182	KD	SLC2A6	95.45
CGS001-4086	KD	SMAD1	95.37
CGS001-55111	KD	PLEKHJ1	95.29
CGS001-2523	KD	FUT1	95.27
CGS001-51002	KD	TPRKB	95.22
CGS001-6632	KD	SNRPD1	94.98
CGS001-10939	KD	AFG3L2	94.89
CGS001-10329	KD	TMEM5	94.89
CGS001-4151	KD	MB	94.79
CGS001-2059	KD	EPS8	94.74
CGS001-332	KD	BIRC5	94.74
CGS001-4718	KD	NDUFC2	94.67
CGS001-55715	KD	DOK4	94.55
CGS001-2067	KD	ERCC1	94.42
CGS001-51441	KD	YTHDF2	94.34
CGS001-7167	KD	TPI1	94.3
CGS001-5433	KD	POLR2D	94.3
CGS001-847	KD	CAT	94.25
CGS001-6204	KD	RPS10	94.12
CGS001-7090	KD	TLE3	93.87
CGS001-64858	KD	DCLRE1B	93.84
CGS001-3315	KD	HSPB1	93.68
CGS001-9455	KD	HOMER2	93.64
CGS001-84159	KD	ARID5B	93.64
CGS001-10525	KD	HYOU1	93.6
CGS001-9019	KD	MPZL1	93.6
CGS001-6646	KD	SOAT1	93.53
CGS001-598	KD	BCL2L1	93.45
CGS001-8140	KD	SLC7A5	93.09
CGS001-9961	KD	MVP	93.02
CGS001-2849	KD	GPR26	92.98
CGS001-60	KD	ACTB	92.84
CGS001-6894	KD	TARBP1	92.72
CGS001-8611	KD	PPAP2A	92.64
CGS001-7477	KD	WNT7B	92.61
CGS001-6208	KD	RPS14	92.57
CGS001-10284	KD	SAP18	92.57
CGS001-22818	KD	COPZ1	92.54
CGS001-29911	KD	HOOK2	92.44
CGS001-25948	KD	KBTBD2	92.34
CGS001-8480	KD	RAE1	92.3
CGS001-5831	KD	PYCR1	92.2
CGS001-10456	KD	HAX1	92.14
CGS001-9761	KD	MLEC	92.05
CGS001-51727	KD	CMPK1	91.85
CGS001-219333	KD	USP12	91.82
CGS001-114904	KD	C1QTNF6	91.68
CGS001-6909	KD	TBX2	91.59
CGS001-10694	KD	CCT8	91.58
CGS001-9989	KD	PPP4R1	91.54
CGS001-79170	KD	PRR15L	91.51
CGS001-5435	KD	POLR2F	91.47
CGS001-11284	KD	PNKP	91.42
CGS001-51293	KD	CD320	91.28
CGS001-205564	KD	SENP5	91.17
CGS001-116535	KD	MRGPRF	91.04
CGS001-2937	KD	GSS	91.03
CGS001-1725	KD	DHPS	91.02
CGS001-54555	KD	DDX49	91.01
CGS001-7511	KD	XPNPEP1	90.99
CGS001-8667	KD	EIF3H	90.91
CGS001-8720	KD	MBTPS1	90.78
CGS001-29890	KD	RBM15B	90.76
CGS001-6188	KD	RPS3	90.58
CGS001-9632	KD	SEC24C	90.46
CGS001-4048	KD	LTA4H	90.42
CGS001-27244	KD	SESN1	90.4
CGS001-4713	KD	NDUFB7	90.36
CGS001-6804	KD	STX1A	90.03

### Sheet: Overexpression
ID	type	name	Cipa_Score		#Score = the summary score for MCF7 cell line
ccsbBroad304_07680	OE	NEK6	99.54
ccsbBroad304_02048	OE	BCL10	99.03
ccsbBroad304_00430	OE	GADD45A	98.01
ccsbBroad304_00259	OE	CD40	97.79
ccsbBroad304_06021	OE	KLF6	97.69
ccsbBroad304_06229	OE	FUS	97.24
ccsbBroad304_03864	OE	OVOL2	97
ccsbBroad304_01283	OE	PRKCE	95.65
ccsbBroad304_00763	OE	HNF4A	95.57
ccsbBroad304_02157	OE	MED21	95.41
ccsbBroad304_00954	OE	LYN	94.64
ccsbBroad304_01774	OE	WARS	93.81
ccsbBroad304_06654	OE	NPM1	93.15
ccsbBroad304_00832	OE	IFNB1	93.07
ccsbBroad304_09578	OE	PASD1	92.78
ccsbBroad304_01976	OE	EIF4EBP3	92.69
ccsbBroad304_00389	OE	CTBP1	92.63
ccsbBroad304_02889	OE	WWTR1	91.88
ccsbBroad304_00348	OE	MAP3K8	91.7
ccsbBroad304_09768	OE	ZNF366	91.65
ccsbBroad304_06934	OE	SFPQ	91.43
ccsbBroad304_06319	OE	GPR35	91.24
ccsbBroad304_01732	OE	UBA52	90.78
ccsbBroad304_01291	OE	MAP2K6	90.03

### Sheet: Small compounds
ID	type	name	target	Cipa_Score		#Score = the summary score for MCF7 cell line
BRD-A62184259	CP	cycloheximide	GSK3B, RPL3	99.86
BRD-K36055864	CP	cycloheximide	GSK3B, RPL3	99.82
BRD-K01976263	CP	emetine	RPS2	99.61
BRD-K06792661	CP	narciclasine	RHOA	99.61
BRD-K03067624	CP	emetine	RPS2	99.58
BRD-K91370081	CP	anisomycin	NHP2L1, RPL10L, RPL11, RPL13A, RPL15, RPL19, RPL23, RPL23A, RPL26L1, RPL3, RPL37, RPL8, RSL24D1	99.58
BRD-U86922168	CP	QL-XII-47	BMX, BTK	99.54
BRD-A25687296	CP	emetine	RPS2	99.51
BRD-K80348542	CP	cephaeline	RPS2	99.51
BRD-K76674262	CP	homoharringtonine	RPL3	99.51
BRD-A24643465	CP	homoharringtonine	RPL3	99.51
BRD-K67506692	CP	tyrphostin-AG-126		99.47
BRD-A26002865	CP	verrucarin-a		99.47
BRD-U33728988	CP	QL-X-138	BTK, JAK3, MKNK2, MTOR, PRKDC	99.37
BRD-A45333398	CP	periplocymarin		99.19
BRD-K28143534	CP	cyproheptadine	HRH1, ADRA1A, ADRA1B, ADRA1D, CHRM1, CHRM2, CHRM3, HTR2A, HTR2B, HTR2C, HTR6, HTR7	99.19
BRD-K03406345	CP	azacitidine	DNMT1	99.15
BRD-K04853698	CP	LDN-193189	ACVR1, BMPR1A	99.15
BRD-K18619710	CP	digoxigenin	ATP1A1	99.08
BRD-A63998256	CP	helveticoside	ATP1A1	99.06
BRD-A15010982	CP	HU-211	CNR1, CNR2, GLRA1, GLRA2, GLRA3, GPR55, GRIN1, NFKB1	99.05
BRD-K18518344	CP	digitoxigenin	ATP1A1	99.01
BRD-A34806832	CP	proscillaridin	ATP1A1	98.94
BRD-A68930007	CP	ouabain	ATP1A1, ATP1A2, ATP1A3, ATP1A4, ATP1B1, ATP1B2, ATP1B3, ATP1B4, FXYD2	98.94
BRD-A96799240	CP	4-hydroxyretinoic-acid		98.94
BRD-A80502530	CP	cinobufagin	ATP1A1, ATP1A2, ATP1A3, ATP1A4, ATP1B1, ATP1B2, ATP1B3, ATP1B4, FXYD2	98.91
BRD-K84595254	CP	strophanthidin	ATP1A1, ATP1A2, ATP1A3, ATP1A4, ATP1B1, ATP1B2, ATP1B3, ATP1B4, FXYD2	98.87
BRD-A46747628	CP	ouabain	ATP1A1, ATP1A2, ATP1A3, ATP1A4, ATP1B1, ATP1B2, ATP1B3, ATP1B4, FXYD2	98.87
BRD-A60414806	CP	vincristine	TUBB, TUBA4A	98.84
BRD-K63606607	CP	bufalin	ATP1A1	98.8
BRD-K23478508	CP	digoxin	ATP1A1, ABCB1, RORC, SLCO1B3	98.8
BRD-A93236127	CP	digitoxin	ATP1A1	98.73
BRD-A75144621	CP	digoxin	ATP1A1, ABCB1, RORC, SLCO1B3	98.73
BRD-K35708212	CP	ouabain	ATP1A1, ATP1A2, ATP1A3, ATP1A4, ATP1B1, ATP1B2, ATP1B3, ATP1B4, FXYD2	98.73
BRD-K77987382	CP	mebendazole	TUBA1A, TUBB, TUBB4B	98.7
BRD-A89434049	CP	sarmentogenin	ATP1A1	98.57
BRD-A54927599	CP	KF-38789	SELP	98.56
BRD-K09638361	CP	SA-63133	CSNK1E, CSNK1A1, CSNK1D, CSNK1G2	98.56
BRD-K99498722	CP	NPI-2358		98.56
BRD-A55484088	CP	BNTX	OPRD1, OPRK1, OPRM1	98.52
BRD-K47869605	CP	podophyllotoxin	IGF1R, CASP3, TOP2A, TUBA4A, TUBB	98.52
BRD-A94756469	CP	digoxin	ATP1A1, ABCB1, RORC, SLCO1B3	98.48
BRD-M30523314	CP	vinorelbine	TUBB	98.34
BRD-K82109576	CP	vincristine	TUBB, TUBA4A	98.34
BRD-K86003836	CP	flubendazole	TUBB	98.31
BRD-K00313977	CP	BRD-K00313977	APEX1	98.24
BRD-A22783572	CP	vinblastine	TUBB, JUN, TUBA1A, TUBD1, TUBE1, TUBG1	98.17
BRD-K80431395	CP	triciribine	AKT1, AKT2, AKT3	98.12
BRD-K25504083	CP	cytochalasin-d	ACTB	98.1
BRD-A71459254	CP	cymarin	ATP1A1	97.96
BRD-K24681473	CP	YM-155	BIRC5	97.89
BRD-K79131256	CP	albendazole	CYP1A2, CYP2J2, TUBA1A, TUBB, TUBB4B	97.61
BRD-A29082194	CP	gitoxigenin	ATP1A1	97.54
BRD-K35687265	CP	ON-01910	CDK1, FLT1, FYN, MCL1, PDGFRA, PLK1, PLK2, SRC	97.5
BRD-A16820783	CP	BRD-A16820783		97.29
BRD-K98824517	CP	BRD-K98824517		97.21
BRD-K30351863	CP	BRD-K30351863	APEX1	97.1
BRD-K40175214	CP	torin-1	MTOR, PIK3CA	96.83
BRD-A45498368	CP	WYE-125132	MTOR, PIK3CA	96.76
BRD-K12184916	CP	NVP-BEZ235	MTOR, PIK3CA, PIK3CG, PIK3CD, ATR, PIK3CB	96.68
BRD-A58564983	CP	selamectin		96.68
BRD-A22713669	CP	BVT-948	PTPN1, PTPN11, PTPN2	96.62
BRD-K12539581	CP	nocodazole	HPGDS	96.42
BRD-K54233340	CP	dorsomorphin	ACVR1, BMPR1A, BMPR1B, EPHA2, FKBP1A, FLT1, FLT3, KDR, LCK, MKNK1, PRKAA1, RPS6KA1, SRC	96.37
BRD-A26199074	CP	calmidazolium	ATP2B1, PDE1A	96.24
BRD-K26997899	CP	SA-792574	TUBB	96.17
BRD-A15079084	CP	phorbol-12-myristate-13-acetate	CD4, KCNT2, PRKCA, TRPV4	95.95
BRD-K37456065	CP	VU-0365114-2	CHRM5	95.91
BRD-A28105619	CP	cucurbitacin-i	JAK2, STAT3	95.88
BRD-K59753975	CP	vindesine	TUBB, TUBB1	95.66
BRD-K52075715	CP	oxibendazole	TUBB, TUBB4B	95.61
BRD-K84937637	CP	sirolimus	MTOR, FKBP1A, CCR5, FGF2	95.45
BRD-K74305673	CP	IKK-2-inhibitor-V	IKBKB	95.31
BRD-A52650764	CP	ingenol	PRKCD, PRKCE	95.24
BRD-K19295594	CP	gossypol	BCL2, BCL2L1, MCL1, BCL2L2, CTGF, EGF	95.23
BRD-M86331534	CP	pyrvinium-pamoate	AR	95.21
BRD-K66792149	CP	quinoclamine		95.07
BRD-K65814004	CP	diphenyleneiodonium	ALDH1A2, ALDH2, ALDH5A1, ALDH7A1, NOX3, XDH	95.07
BRD-K91145395	CP	prostratin	PRKCA, PRKCB, PRKCD, PRKCE, PRKCG, PRKCH, PRKCQ	94.96
BRD-K85985071	CP	ellipticine	TOP2A, TOP2B	94.89
BRD-A50737080	CP	CGK-733	ATM, ATR	94.86
BRD-A76528577	CP	vincristine	TUBB, TUBA4A	94.72
BRD-K64517075	CP	heliomycin		94.7
BRD-K76907295	CP	VU-0418947-2		94.42
BRD-K95901403	CP	XL-147	PIK3CA, PIK3CD, PIK3CG	94.39
BRD-K67566344	CP	KU-0063794	MTOR	94.39
BRD-U68942961	CP	JW-7-24-1	LCK	94.16
BRD-A11007541	CP	BCI-hydrochloride	DUSP1, DUSP6	94.15
BRD-K94325918	CP	kinetin-riboside		93.89
BRD-K17140735	CP	SCH-79797	F2R	93.88
BRD-A49680073	CP	cucurbitacin-i	JAK2, STAT3	93.83
BRD-K68174511	CP	torin-2	MTOR	93.73
BRD-K21806131	CP	tegaserod	HTR4, HTR2B, HTR2A, HTR2C	93.67
BRD-K49669041	CP	BX-912	PDPK1, AKT2, CDK2, CHEK1, GSK3B, KDR, PDK1	92.86
BRD-K74402642	CP	NSC-632839	USP2, USP7, SENP2, USP1	92.85
BRD-A62809825	CP	thapsigargin	ATP2A1	92.71
BRD-K40255344	CP	tyrphostin-A9		92.32
BRD-A28970875	CP	puromycin	NHP2L1, RPL10L, RPL11, RPL13A, RPL15, RPL19, RPL23, RPL23A, RPL26L1, RPL3, RPL37, RPL8, RSL24D1	92.27
BRD-K78599730	CP	manumycin-a	FNTA, IKBKB	92.24
BRD-K44432556	CP	VU-0418946-1	HIF1A	91.93
BRD-K37865504	CP	LY-2183240	FAAH	91.87
BRD-K15600710	CP	obatoclax	BCL2, BCL2L1, MCL1	91.78
BRD-A78360835	CP	cercosporin		91.58
BRD-K53972329	CP	ruxolitinib	JAK1, JAK2, TYK2, JAK3	91.54
BRD-K21672174	CP	RO-28-1675	GCK	91.51
BRD-K35960502	CP	niclosamide	STAT3	91.37
BRD-K15616905	CP	CCCP		91.26
BRD-K17705806	CP	JTC-801	OPRL1	91.14
BRD-K95655893	CP	MAZ-51	FLT4	90.94
BRD-K78126613	CP	menadione	AOX1, BGLAP, F10, F2, F7, F9, GGCX, NQO1, NQO2, PKM, PROC, PROS1, PROZ, VKORC1, VKORC1L1	90.93
BRD-K89930444	CP	AG-592		90.78
BRD-A77216878	CP	manumycin-a	FNTA, IKBKB	90.67
BRD-A08003242	CP	rhodomyrtoxin-b		90.63
BRD-K03109492	CP	NSC-663284	CDC25A, CDC25B, CDC25C	90.6
BRD-K01436366	CP	XMD-1150	LRRK2	90.49
BRD-K32828673	CP	chelidonine		90.46
BRD-K89085489	CP	fenretinide	CYP2C8, CYP3A5, RARA, RARG	90.3
BRD-K93331255	CP	lypressin	AVPR1A, AVPR1B, AVPR2	90.25
BRD-K10916986	CP	vinorelbine	TUBB	90.24
BRD-K56334280	CP	amonafide	TOP2A, TOP2B	90.22
BRD-K10573841	CP	tunicamycin	GNPTAB	90.1
